# Path-dependent recovery of the gut microbiome after antibiotics emerges from coupled ecological and evolutionary dynamics

**DOI:** 10.64898/2026.05.22.727306

**Authors:** Chinmay Lalgudi, Masakazu Kotaka, Eitan Yaffe, Jamie A. Lopez, Feiqiao Brian Yu, Katharine Ng, Justin L. Sonnenburg, Benjamin H. Good, Kerwyn Casey Huang, Handuo Shi

## Abstract

Recovery of the gut microbiome after antibiotic exposure is often incomplete and variable, and the processes underlying this variation remain unclear. We performed longitudinal shotgun metagenomic sequencing of 2876 daily fecal samples from replicated humanized and conventional mouse cohorts exposed to controlled antibiotic perturbations. Metagenomic profiling recapitulated ecological trajectories previously observed by 16S sequencing, while revealing extensive strain-level dynamics, including reproducible sweeps of standing variants and de novo mutations in antibiotic target sites and regulatory loci. We also identified genetic changes whose effects depended on community composition, competitive release, and perturbation history. Cross-housing experiments revealed bidirectional strain transfer, with antibiotic-induced niche clearance enabling replacement of resident strains. In parallel, phage dynamics were heterogeneous and clustered by cage. Together, these findings show that post-antibiotic microbiome recovery is a path-dependent process shaped by selection, transmission, and phage activity, producing divergent outcomes even among closely matched communities exposed to the same perturbations.
