## Supplementary material for "Path-dependent recovery of the gut microbiome after antibiotics emerges from coupled ecological and evolutionary dynamics": Table S1

### Sheet: Sheet1
Experiment name	Mouse microbiome	Antibiotics used	Antibiotic duration (days)	Sampling days	Diet	Housing condition	Note
pilot	conventional; humanized	amoxicillin-clavulanate; rifaximin; clindamycin; streptomycin; ciprofloxacin; metronidazole	0–4	1–7	standard
humanized-strep/cip	humanized	streptomycin; ciprofloxacin	0–4	0, 0.5, 1–14	standard
humanized-cip-double	humanized	ciprofloxacin	0–4; 14–18	0, 0.5, 1–14, 14.5, 15–28	standard
humanized-cip-MD	humanized	ciprofloxacin	0–4	-14, -2, -1, 0, 0.5, 1–14	MAC-deficient
humanized-crosshousing	humanized; two donors	ciprofloxacin	0–4; 14–18	0, 0.5, 1–14, 14.5, 15–28	standard	Some mice were cross-housed during the experiment
conventional-cip-double	conventional	ciprofloxacin	0–4; 13–17	6–13, 13.5, 14–28	standard		Samples from Day 0–5 are missing for metagenomics
conventional-cip-MD	conventional	ciprofloxacin	0–4	-8, -7, -6, -5, -4, -3, -2, -1, 0, 0.5, 1–14	MAC-deficient
conventional-strep/cip-singlehousing	conventional	streptomycin; ciprofloxacin	0–4	3–14	standard	Some mice were singly housed throughout the experiment	The experiment was performed in three sets of conventional mice. Samples from Day 0–2 were missing for metagenomics in Set 3
