## Supplementary material for "Path-dependent recovery of the gut microbiome after antibiotics emerges from coupled ecological and evolutionary dynamics": Table S2

### Sheet: Sheet1
Phylum level				Class level				Order level				Family level
UHGG annotation	GreenGenes annotation	Annotation used in this work		UHGG annotation	GreenGenes annotation	Annotation used in this work		UHGG annotation	GreenGenes annotation	Annotation used in this work		UHGG annotation	GreenGenes annotation	Annotation used in this work
Firmicutes_A	Firmicutes	Firmicutes		Desulfovibrionia	Deltaproteobacteria	Deltaproteobacteria		Oscillospirales	Clostridiales	Clostridiales		Acutalibacteraceae	Clostridiaceae	Clostridiaceae
Firmicutes_B	Firmicutes	Firmicutes		Clostridia_A	Clostridia	Clostridia		Eubacteriales	Clostridiales	Clostridiales		Anaerofustaceae	Clostridiaceae	Clostridiaceae
Firmicutes_C	Firmicutes	Firmicutes		Bacilli	Erysipelotrichi	Erysipelotrichi		Lachnospirales	Clostridiales	Clostridiales		Anaerotignaceae	Clostridiaceae	Clostridiaceae
Firmicutes_G	Firmicutes	Firmicutes		Actinomycetes	Actinobacteria	Actinobacteria		Peptostreptococcales	Clostridiales	Clostridiales		Anaerovoracaceae	Clostridiaceae	Clostridiaceae
Desulfobacterota	Proteobacteria	Proteobacteria						Christensenellales	Clostridiales	Clostridiales		Borkfalkiaceae	Clostridiaceae	Clostridiaceae
Actinobacteriota	Actinobacteria	Actinobacteriota						HGM11514	Clostridiales	Clostridiales		Butyricicoccaceae	Ruminococcaceae	Ruminococcaceae
Bacteroidota	Bacteroidetes	Bacteroidota						Monoglobales_A	Clostridiales	Clostridiales		CAG-239	NA	NA
Verrucomicrobiota	Verrucomicrobia	Verrucomicrobiota						Mycobacteriales	Actinomycetales	Actinomycetales		CAG-74	Ruminococcaceae	Ruminococcaceae
												Erysipelatoclostridiaceae	Erysipelotrichaceae	Erysipelotrichaceae
												Gastranaerophilaceae	NA	NA
												HGM11514	Ruminococcaceae	Ruminococcaceae
												Marinifilaceae	Porphyromonadaceae	Porphyromonadaceae
												Oscillospiraceae	Ruminococcaceae	Ruminococcaceae
												QAMH01	NA	NA
												QAND01	Ruminococcaceae	Ruminococcaceae
												Tannerellaceae	Porphyromonadaceae	Porphyromonadaceae
												UBA1381	Ruminococcaceae	Ruminococcaceae
												UBA1390	Ruminococcaceae	Ruminococcaceae
												UMGS416	Ruminococcaceae	Ruminococcaceae
												Acidaminococcaceae	Veillonellaceae	Veillonellaceae
												Coriobacteriaceae	Eggerthellaceae	Eggerthellaceae
												GCA-900066905	Lachnospiraceae	Lachnospiraceae
												HGM14224	Lachnospiraceae	Lachnospiraceae
												CAG-552	Ruminococcaceae	Ruminococcaceae
												Barnesiellaceae	[Barnesiellaceae]	Barnesiellaceae
												Coprobacteraceae	[Barnesiellaceae]	Barnesiellaceae
												QALW01	Ruminococcaceae	Ruminococcaceae
												Mycobacteriaceae	Corynebacteriaceae	Corynebacteriaceae
												CAG-508	Ruminococcaceae	Ruminococcaceae
												Akkermansiaceae	Verrucomicrobiaceae	Akkermansiaceae
												Eggerthellaceae	Coriobacteriaceae	Eggerthellaceae
												Muribaculaceae	S24-7	Muribaculaceae
